# Starvation of the bacterium *Vibrio atlanticus* induces simultaneous attacks on the dinoflagellate *Alexandrium pacificum*

**DOI:** 10.1101/2024.12.18.629110

**Authors:** Jean Luc Rolland, Estelle Masseret, Mohamed Laabir, Guillaume Tetreau, Benjamin Gourbal, Anne Thebault, Eric Abadie, Alice Rodrigues-Stien, Carole Veckerlé, Elodie Servanne-Meunier, Delphine Destoumieux-Garzón, Arnaud Lagorce, Raphaël Lami

**Author notes:** These authors contributed equally (Arnaud Lagorce, Raphaël Lami). Current address (Jean Luc Rolland). Corresponding author: Jean Luc Rolland, **Email:**.

## Abstract

Phytoplankton serve as a source of nutrients for bacteria in the marine environment. The interactions between algae and bacteria are known to include mutualism, commensalism, competition or antagonism. This occurs in the microenvironment surrounding phytoplankton cells, the phycosphere, an interface rich in nutrients and organic molecules exuded by the cell. Here, based on *in situ* observations and on an *in vitro* interaction study, we report on a novel form of starvation-induced hunting that the cells of selected Vibrio species exert on dinoflagellates. The results showed that *Vibrio atlanticus* was capable of attacking and killing the dinoflagellate *Alexandrium pacificum* ACT03. Briefly, the observed mechanism of algal-killing consists of first, the ‘immobilization stage’ involving the secretion of algicidal metabolites that disrupt the flagella of the algae. In the ‘attack stage’, Vibrios simultaneously surround algal cells at high density for a brief period without invading them. Finally, the ‘killing stage’ in which the lysis and consumption of the dinoflagellates occur. By using a combination of biochemical, proteomic, molecular and fluorescence microscopy approaches, we showed that this relationship is not related to the decomposition of algal organic matter, Vibrio quorum sensing pathways, toxicity of the algae or pathogenicity of the bacterium but is conditioned by nutrient stress, iron availability and linked to the iron-vibrioferrin transport system of *Vibrio atlanticus*. This is the first evidence of a new mechanism that could be involved in regulating Alexandrium spp. blooms and giving Vibrio a competitive advantage in obtaining nutrients from the environment. The interaction model we propose here suggests that Vibrio could play a role in regulating the proliferation of Alexandrium spp., giving it a competitive advantage in obtaining nutrients from the environment.
