## Supplementary material for "Starvation of the bacterium *Vibrio atlanticus* induces simultaneous attacks on the dinoflagellate *Alexandrium pacificum*": Data S1

### Sheet: Feuil1
DY	timetobegin	month	day	year	pcrA. pac08	pcrA.pac02-08	pcrvibrio16s02_08	A.pac >0,8 (ex1)	A. pac >0,8 (ex2)	A.pac >0,8 (ex3)	pcr A. pac 0,2-0,8 (ex1)	pcr A. pac 0,2-0,8 (ex2)	pcr A.pac 0,2-0,8 (ex3)	pcr Vibrio 16s 0.2-0.8 (ex2)	pcr Vibrio 16s 0.2-0.8 (ex2)	pcr Vibrio 16s 0.2-0.8 (ex3)	pcr Vibrio 16s >0.8 (ex1)	pcr Vibrio 16s >0.8 (ex2)	pcr Vibrio16s>0.8 (ex3)	temperature	salinity
67	0	3	9	2015	0	393.051	6450.99	420.249	221.088	407.224	263.163	431.875	0	840921	876358	1.2077e+06	0	0	0	11.8	35.1
81	14	3	23	2015	0	276.301	3938.37	178.468	190.584	0	101.785	265.071	396.629	631755	875942	290219	0	0	0	8.6	34.8
88	21	3	30	2015	0	0.0825373	3.08448	0.12477	0.23575	0.119815	0	135.68	0	499.451	423.847	510.125	0	0	0	12.2	34.7
97	30	4	8	2015	0	181.304	3933.22	335.983	2945.08	918.365	40.6432	92.5393	87.0744	485421	1.32102e+06	950412	0	0	0	12.8	35.4
102	35	4	13	2015	0	0.077674	2.88134	0.230379	0.279275	0	0	155.942	0	810.116	534.496	0	0	0	0	15.1	35.3
109	42	4	20	2015	0	139.712	8270.95	296.92	419.908	0	158.832	0	43.5005	1.1668e+06	1.38546e+06	1.24045e+06	0	0	0	16.6	34.8
116	49	4	27	2015	0	1876.25	18973.3	605.802	380.507	770.287	246.013	148.968	196.526	2.23817e+06	3.64444e+06	2.63618e+06	0	0	0	17.5	35.3
123	56	5	4	2015	0	79.6957	10390.1	475.576	452.922	435.215	0	0	0	1.13888e+06	1.05641e+06	2.56192e+06	0	0	0	17.9	35.1
130	63	5	11	2015	0	580.721	5456.61	441.072	363.818	250.044	149.138	248.372	554.928	1.08559e+06	1.02704e+06	413880	0	0	0	19.8	35.5
137	70	5	18	2015	0	852.848	11341.7	354.564	352.037	242.286	495.32	522.006	490.149	1.87314e+06	1.96031e+06	1.47774e+06	0	0	0	19.2	35.6
146	79	5	27	2015	0	764.072	6349.83	218.523	301.911	0	651.139	765.359	0	1.41346e+06	230618	1.24258e+06	0	0	0	17.9	36.3
151	84	6	1	2015	0	726.796	5044.36	0	0	0	274.044	537.573	0	969619	572608	815277	0	0	0	20.2	36.6
165	98	6	15	2015	0	1209.11	12753.9	0	0	0	363.116	871.311	0	1.86999e+06	2.53859e+06	1.23973e+06	0	0	0	23.8	36.8
178	111	6	28	2015	0	814.472	12602.5	0	0	0	493.245	0	0	1.53228e+06	2.30794e+06	1.80736e+06	0	0	0	25.7	37.3
256	189	9	14	2015	68816.7	15482	14348.5	8634.23	12973.9	5706.56	17826.8	11281.1	13071.3	3.37832e+06	2.51453e+06	464350	0	0	0	22	38.8
263	196	9	21	2015	511035	29845.3	29080.6	82025.2	58258.6	65662.9	6315.67	22981.3	28085.6	2.84579e+06	5.61481e+06	4.1696e+06	0	0	0	20.3	39.3
270	203	9	28	2015	240127	13725.9	18512.6	37412.6	58381	14670.8	8790.19	15198.3	9316.22	2.03933e+06	2.16304e+06	3.93451e+06	0	0	0	19.2	39.1
277	210	10	5	2015	0	19762.5	24846.9	46150.4	64977.4	45957	11208.9	27466.7	20602.5	5.56116e+06	3.59954e+06	1.49373e+06	0	0	0	18.3	39.1
284	217	10	12	2015	280312	11056.6	7361.55	54818.1	80659.3	32709.7	8658.42	12165.1	12345.1	824909	1.6069e+06	870660	0	0	0	18.3	39.1
291	224	10	19	2015	147886	15706.3	0	18597.8	67196.6	25003.1	8490.86	12337.1	25665.7	0	0	0	0	0	0	15.3	39.6
298	231	10	26	2015	34955.3	9960.86	3072.26	659.662	1569.65	683.626	8297.06	13001.7	8580.44	832071	528406	35776.9	0	0	0	15.1	39.1
311	244	11	8	2015	26864.3	8183.69	13976.8	5704.85	4823.01	7605.55	11066	6058.52	7426.59	1.94355e+06	3.76203e+06	351021	0	0	0	NA	NA
326	259	11	23	2015	104564	24031	19252.3	21063.4	25443.1	31916.9	29872.3	26896.2	15324.5	3.11039e+06	3.47599e+06	1.7675e+06	0	0	0	NA	NA
340	273	12	7	2015	15500.5	10185.9	157.887	4155.24	5179.79	4120.5	8514.24	9436.55	12607	0	37555.2	42506	0	0	0	NA	NA

### Sheet: phytoplancton
date	days	Alexandrium catenella	Asterionellopsis glacialis	Akashiwo sanguinea	Bacteriastrum	Cerataulina	Ceratoneis closterium	Ceratium	Chaetoceros	Cocconeis	Coscinodiscus	Cylindrotheca	Dactyliosolen fragilissimus	Dinophysis acuminata	Ebria tripartita	Diplopsalis+Diplopelta+Diplopsalopsis+Preperidinium+Oblea	Eutreptiella	Euglenoidea	Gonyaulax spinifera	Grammatophora	Guinardia flaccida	Guinardia striata	Gymnodinium	Gyrodinium spirale	Hemiaulus	Heterocapsa	Katodinium	Licmophora	Lingulodinium	Leptocylindrus	Navicula	Nitzschia longissima	Oxytoxum	Peridinium	Peridinium quinquecorne	Polykrikos	Prorocentrum	Prorocentrum micans	Protoperidinium bipes	Pseudo-nitzschia	Rhizosolenia	Scrippsiella	Skeletonema	Thalassionema	Thalassiosira	Thalassiothrix	Tripos fusus
2015-03-30	89	0	0	0	0	0	300	0	0	0	0	0	0	0	0	0	0	800	0	0	0	0	300	100	0	0	0	0	0	0	300	100	0	0	0	0	0	0	0	0	0	800	0	0	0	0	0
2015-04-13	103	0	0	0	500	0	0	0	51500	400	0	0	0	0	0	0	0	0	0	0	0	0	0	0	0	0	0	400	0	0	0	0	0	0	0	0	0	0	0	10200	200	200	600	400	0	0	0
2015-04-27	117	0	0	0	0	0	0	0	112000	900	0	0	0	100	0	0	0	0	0	0	0	0	2600	1700	0	0	200	0	0	0	0	300	300	200	0	200	900	200	300	135000	0	4100	0	0	0	0	0
2015-05-11	131	400	0	0	0	1800	300	0	10700	0	0	0	4000	100	0	200	0	0	0	0	0	0	400	400	0	0	400	0	0	8500	0	0	400	0	0	800	41000	600	0	3900000	0	1500	0	0	0	0	0
2015-05-27	147	0	0	0	0	0	0	0	2800	600	0	1200	0	0	0	0	0	300	0	0	0	0	4400	0	0	0	1300	200	0	600	0	300	0	200	1600	0	14000	400	0	5900	0	1900	0	0	0	0	0
2015-09-14	257	200	0	0	0	0	25600	0	2000	400	0	0	0	300	0	0	0	0	0	0	0	0	1300	100		0	0	200	0	2000	1200	600	0	100	200	0	3100	0	200	1200	400	2400	0	1000	0	0	0
2015-09-28	271	0	0	0	0	200	122000	0	6000	0	200	0	1000	0	0	0	0	0	0	0	0	0	200	400		200	0	200	0	3600	400	0	0	0	0	0	400	200	0	25200	2500	600	0	800	200	0	0
2015-10-12	285	20500	0	0	0	0	0	0	13800	0	0	0	2300	200	0	0	0	0	0	0	0	1800	400	1400		0	0	400	0	5500	400	400	0	0	200	0	16700	0	0	22600	400	600	900	200	0	0	0
2015-10-26	299	200	0	0	8000	400	1900	0	8600	0	0	0	1400	0	0	0	0	0	200	0	0	600	200	200		0	0	200	0	1000	0	0	0	700	0	0	200	0	0	3800	0	2300	0	1000	0	700	0
